# TurboID-based proximity labeling enables *in vivo* mapping of *Plasmodiophora brassicae* secretome in Arabidopsis

**DOI:** 10.1101/2025.11.18.684874

**Authors:** Kris Kalinger, Emily Gallipeau-Burns, Md. Musharaf Hossain, Maryam Nourimand, Elzbieta Mietkiewska, Mohana Talasila, R. Glen Uhrig, Christopher D. Todd, Allyson M. MacLean

## Abstract

- *Plasmodiophora brassicae*, the causal agent of clubroot disease, is an obligate biotrophic protist belonging to the poorly characterized *Rhizaria*. Its intracellular lifestyle and resistance to genetic manipulation have hindered functional analysis of its effector repertoire, leaving mechanisms underlying disease development unresolved. Here, we sought to experimentally define the *P. brassicae* secretome within infected plant cells and identify effectors targeted to specific host subcellular compartments.
- A proximity labeling approach based on the TurboID biotin ligase was used to capture pathogen-derived proteins within the nucleus, cytosol, endoplasmic reticulum, and plasma membrane of infected Arabidopsis roots during primary and secondary stages of clubroot disease.
- This strategy yielded the first *in planta* experimental view of the *P. brassicae* secretome, identifying both established and previously uncharacterized effectors. The resulting dataset provides a valuable resource and methodological framework for dissecting effector function in this and other intracellular plant pathogens.
- This study expands our understanding of *Rhizarian* pathogenicity and provides a methodological template for identifying the secretomes of other obligatory intracellular plant pathogens.
