## Supplemental Table S2 for "TurboID-based proximity labeling enables *in vivo* mapping of *Plasmodiophora brassicae* secretome in Arabidopsis"

### Sheet: Sheet1
EXP7 Samples	PEP Samples
CEP01018.1	CEP02737.1
CEO96789.1	CEO96329.1
CEO96955.1	CEO98802.1
CEO97290.1	CEP01998.1
CEO98907.1	CEO96095.1
CEO95432.1;CEO98364.1;CEP01547.1;CEP02229.1;CEO94453.1	CEO99706.1
CEO98802.1	CEO99670.1
CEO98714.1	CEP01968.1
CEP02084.1	CEO98592.1
CEO96295.1	CEP02281.1
CEO99670.1	CEO96711.1
CEO99741.1	CEO99265.1
CEO94760.1	CEP00157.1
CEP02471.1;CEO95391.1;CEP02414.1	CEO97290.1
CEP03049.1	CEO99076.1;CEO99035.1
CEP00240.1	CEO95132.1
CEP00599.1	CEO98457.1
CEP00705.1	CEO99864.1
CEP03266.1	CEP02379.1
CEP02540.1	CEO96857.1
CEP00723.1	CEO97005.1
CEP02281.1	CEO94705.1
CEO96332.1	CEP01088.1
CEO96729.1	CEO95980.1
CEP03337.1	CEO96017.1
CEP01013.1	CEO95108.1
CEP00734.1	CEP03176.1
CEP02168.1	CEP02236.1
CEO98514.1	CEO98364.1;CEO95432.1;CEP01540.1;CEP01547.1;CEP02229.1;CEO94453.1
CEP00715.1	CEO96789.1
CEP03147.1	CEO99768.1
CEP02790.1	CEO98514.1
CEO98358.1	CEO98907.1
CEO94359.1	CEO97020.1
CEO98109.1	CEO95245.1
CEO94404.1	CEO95254.1
CEO95275.1	CEP03147.1
CEP03532.1	CEP02883.1;CEO98532.1;CEO98189.1;CEO95863.1;CEO95731.1
CEP03456.1	CEP01997.1
CEO94223.1	CEO99151.1
CEO95181.1	CEO99851.1
CEP03831.1	CEO94377.1
CEP03176.1	CEP01632.1
CEO99115.1	CEO96359.1
CEO99057.1	CEP01018.1
CEO99052.1	CEO95839.1;CEO99945.1
CEP03264.1	CEO95964.1
CEO96109.1;CEO96153.1	CEO98730.1
CEO99076.1;CEO99035.1	CEP01405.1
CEP02864.1	CEP00687.1
CEO94377.1	CEO97096.1
CEP02365.1	CEO97219.1
CEP02383.1;CEP02292.1	CEP02255.1
CEO96359.1	CEP01248.1
CEO94993.1	CEP03532.1
CEP03788.1	CEO96284.1
CEO95189.1	CEO96413.1
CEP03636.1;CEP01118.1	CEO95979.1
CEO97336.1	CEO95757.1
CEO96808.1	CEO96729.1
CEO95669.1	CEO99825.1
CEO97902.1	CEO98337.1
CEO97302.1	CEP02790.1
CEP00396.1	CEP00964.1
CEP02490.1	CEP03911.1
CEO96370.1	CEO95752.1
CEP00452.1	CEP03523.1
CEP02560.1	CEO97827.1
CEO94997.1	CEO95391.1;CEP02414.1;CEP02471.1
CEO94979.1	CEO94900.1
CEP03101.1	CEP03051.1
CEP02070.1	CEO97717.1
CEP03710.1	CEP03710.1
CEO95654.1	CEP02365.1
CEO94502.1	CEO94569.1
CEO97644.1	CEO96786.1
CEP02740.1	CEO96315.1
CEO98067.1	CEO96034.1
CEO95914.1	CEO98333.1
CEO95956.1	CEP01916.1
CEO94767.1	CEO94318.1
CEP00662.1	CEP03713.1
CEO96796.1	CEO94459.1
CEO96766.1	CEO95652.1
CEO96636.1	CEO98386.1
CEP01025.1	CEP01697.1
CEO97808.1	CEO95275.1
CEO97080.1	CEO94643.1
CEO97007.1	CEO94845.1
CEO94305.1	CEO98568.1
CEP01998.1	CEO95875.1
CEO98645.1	CEO97530.1
CEP03055.1	CEO96955.1
CEO99238.1	CEP00725.1
CEO95839.1;CEO99945.1	CEP00486.1
CEO95687.1	CEP00723.1
CEO94889.1	CEP02867.1
CEP02883.1;CEO98532.1;CEO98189.1;CEO95863.1;CEO95731.1	CEO99422.1
CEO98766.1	CEP02751.1
CEP00699.1	CEP01452.1
CEP01733.1	CEP03344.1
CEP00111.1	CEP01741.1
CEO96786.1	CEO94659.1
CEP03991.1	CEO95605.1
CEO99170.1	CEP02161.1
CEO97947.1	CEO94840.1
	CEO95239.1
	CEO96142.1
	CEO94735.1
	CEO97568.1
	CEP00715.1
	CEO95810.1
	CEP02396.1
	CEO99449.1
	CEO98954.1
	CEP01957.1
	CEP03683.1
	CEP01219.1
	CEP00718.1
	CEO99669.1
	CEP02495.1
	CEO94913.1
	CEP03597.1
	CEO97670.1
	CEO95320.1
	CEP03336.1
	CEP00957.1
	CEO94961.1
	CEO98766.1
	CEO95857.1;CEP00996.1
	CEP02084.1
	CEO94901.1
	CEO99619.1
	CEP02884.1;CEO98188.1;CEO95862.1;CEO95732.1
	CEO96627.1
	CEO98209.1
	CEO96587.1
	CEO98134.1
	CEO95689.1
	CEO96745.1
	CEO97038.1
	CEP00097.1
	CEP02334.1
	CEO97721.1
	CEO98408.1
	CEP03742.1
	CEO96295.1
	CEP00705.1
	CEP03403.1
	CEO94324.1
	CEO95728.1
	CEP02998.1
	CEO96420.1
	CEP02655.1
	CEO99741.1
	CEO94801.1
	CEO95240.1
	CEO94404.1
	CEO94640.1
	CEO98839.1
	CEO98483.1
	CEP03801.1
	CEO95143.1
	CEP01811.1
	CEP03960.1
	CEP01710.1
	CEO95693.1
	CEP00954.1
	CEO96604.1
	CEP03266.1
	CEO96076.1
	CEO94790.1
	CEP00101.1
	CEO99132.1
	CEP00526.1
	CEP03853.1
	CEO97280.1
	CEP04001.1
	CEO97859.1
	CEP01791.1
	CEO95932.1
	CEP00543.1
	CEP01701.1
	CEO95756.1
	CEO99116.1
	CEO99703.1
	CEO97015.1
	CEO99161.1
	CEO96269.1
	CEP02839.1
	CEP01337.1
	CEO99599.1
	CEO96647.1
	CEP03802.1
	CEO97147.1
	CEO98109.1
	CEO94766.1
	CEO98358.1
	CEP01360.1
	CEO99947.1
	CEO97111.1
	CEP02844.1
	CEO95176.1
	CEO95174.1
	CEO94760.1
	CEO99805.1
	CEP01819.1
	CEP00218.1
	CEP02429.1
	CEO98402.1
	CEP00726.1
	CEP01013.1
	CEO98230.1
	CEO95000.1
	CEO96574.1
	CEO94294.1
	CEO96523.1
	CEP01996.1
	CEO95294.1
	CEP00388.1
	CEO98113.1
	CEP02292.1
	CEO97624.1
	CEO96803.1
	CEO98022.1
	CEO96984.1
	CEO97722.1
	CEP02235.1
	CEP01597.1
	CEO95207.1
	CEO99561.1
	CEP03325.1
	CEO99528.1
	CEO99949.1
	CEO97676.1
	CEP02168.1
	CEP01604.1
	CEO98376.1
	CEO94798.1
	CEO96775.1
	CEP02593.1
	CEP01194.1
	CEO94370.1
	CEP02288.1
	CEP00310.1
	CEO94747.1;CEP03819.1
	CEO99480.1
	CEP03828.1
	CEO96912.1
	CEO96826.1
	CEO95782.1
	CEO97264.1
	CEO94338.1
	CEP01768.1
	CEP03374.1
	CEO97171.1
	CEP01965.1
	CEP01483.1
	CEO99483.1
	CEO99812.1
	CEO97381.1
	CEO96849.1
	CEO96909.1
	CEO97946.1;CEO95284.1
	CEP00220.1
	CEO95660.1
	CEO98372.1
	CEO95736.1
	CEO94796.1
	CEO97839.1
	CEO99810.1
	CEP00240.1;CEP01337.1
	CEO95268.1
	CEO98304.1;CEO98090.1
	CEO98662.1
	CEO96822.1
	CEP01270.1
	CEP03305.1
	CEO95247.1
	CEO99490.1
	CEO96699.1
